# Unconventional kinetochore kinases KKT10/19 promote the metaphase to anaphase transition in *Trypanosoma brucei*

**DOI:** 10.1101/806224

**Authors:** Midori Ishii, Bungo Akiyoshi

## Abstract

The kinetochore is a macromolecular protein complex that drives chromosome segregation in eukaryotes. Unlike most eukaryotes that have canonical kinetochore proteins, evolutionarily divergent kinetoplastids such as *Trypanosoma brucei* have unconventional kinetochore proteins. *T. brucei* also lacks a canonical spindle checkpoint system and it therefore remains unknown how mitotic progression is regulated in this organism. Here we characterized two paralogous kinetochore proteins with a CLK-like kinase domain, KKT10 and KKT19, which localize at kinetochores in metaphase but disappear at the onset of anaphase. We found that these proteins are functionally redundant. Double knockdown of KKT10/19 led to a significant delay in the metaphase to anaphase transition. A kinase-dead mutant of KKT10 failed to rescue the KKT10/19 depletion phenotype, suggesting that its kinase activity is essential. We also found that phosphorylation of two kinetochore proteins KKT4 and KKT7 depends on KKT10/19 in vivo. Finally, we showed that the N-terminal part of KKT7 directly interacts with KKT10 and that kinetochore localization of KKT10 depends not only on KKT7 but also on the KKT8 complex. Our results reveal that kinetochore localization of KKT10/19 is tightly controlled to regulate the metaphase to anaphase transition in *T. brucei*.

**Summary:** *Trypanosoma brucei* has unique kinetochore proteins and lacks a canonical spindle checkpoint system. How mitotic progression is regulated in this organism remains unclear. Here we show that two redundant protein kinases KKT10/19 promote the metaphase to anaphase transition.
