## Supplementary material for "Unconventional kinetochore kinases KKT10/19 promote the metaphase to anaphase transition in *Trypanosoma brucei*": TableS1

### Sheet: Tryp cells
Cell name	Description	Figure	parental strain	plasmids	Source
SmOxP9	TREU 927/4 procyclic cells expressing T7 RNA polymerase and the tetracycline repressor to allow inducible expression	1B, 1F, 1G, S2B, S2C, S3A	-	-	Poon et al. (2012)
BAP128	TY-YFP-KKT10	-	SmOxP9	pBA74	Akiyoshi and Gull (2014)
BAP139	TY-YFP-KKT10, KKT10/19 RNAi	S3A	BAP128	pBA74, pBA89	Akiyoshi and Gull (2014)
BAP166	TY-YFP-KKT19	-	SmOxP9	pBA100	Akiyoshi and Gull (2014)
BAP274	GFP-NLS-KKT7-N (2-261) ectopic expression	5A, C	SmOxP9	pBA346	this study
BAP275	GFP-NLS-KKT7-C (262-644) ectopic expression	5B, D	SmOxP9	pBA347	this study
BAP347	256 LacO at rDNA locus	-	SmOxP9	pMig96	this study
BAP426	3FLAG-6HIS-YFP-CYC6	-	SmOxP9	pBA586	Hayashi and Akiyoshi (2018)
BAP484	3FLAG-6HIS-YFP-CYC6, KKT10/19 RNAi	3	BAP426	pBA586, pBA89	this study
BAP664	256 LacO at rDNA locus, GFP-NLS-KKT7N (2-261)-LacI	-	BAP347	pMig96, pBA891	this study
BAP705	256 LacO at rDNA locus, GFP-NLS-KKT7N (2-261)-LacI, TY-tdTomato-KKT10	5E	BAP664	pMig96, pBA891, pBA919	this study
BAP869	TY-YFP-KKT10, KKT10 specific RNAi	S1A, B	BAP128	pBA74, pBA866	this study
BAP875	256 LacO at rDNA locus, GFP-NLS-KKT7N (2-261)-LacI, TY-tdTomato-KKT19	5E	BAP664	pMig96, pBA891, pBA1103	this study
BAP884	TY-YFP-KKT19, KKT10/19 RNAi	S3A	BAP166	pBA100, pBA89	this study
BAP1004	kkt19∆::NEO	-	SmOxP9	-	this study
BAP1053	kkt19∆::NEO/TY-YFP-KKT19	1C, S1C	BAP1004	pBA100	this study
BAP1054	kkt10∆::NEO	-	SmOxP9	-	this study
BAP1068	kkt19∆::NEO/kkt19∆::SAT	1B, 1G	BAP1004	-	this study
BAP1069	kkt10∆::NEO/TY-YFP-KKT10	1C, 2A, S1C	BAP1054	pBA74	this study
BAP1070	kkt10∆::NEO/TY-YFP-KKT10 K158A	2A	BAP1054	pBA1357	this study
BAP1071	kkt10∆::NEO/TY-YFP-KKT10, KKT19 RNAi	S2A	BAP1069	pBA74, pBA188	this study
BAP1073	kkt10∆::NEO/kkt10∆::SAT	1B, 1G	BAP1054	-	this study
BAP1093	kkt10∆::NEO/kkt10∆::SAT, KKT19 RNAi	1D, 1F, 1G, S3B	BAP1073	pBA188	this study
BAP1109	kkt10∆::NEO/TY-YFP-KKT10 K158A	-	BAP1054	pBA1357	this study
BAP1140	kkt19∆::NEO/kkt19∆::SAT, KKT10 RNAi	1E, 1F, 1G, S3C	BAP1068	pBA190	this study
BAP1154	kkt10∆::NEO/TY-YFP-KKT10 K158A, KKT19 RNAi	2B, 2C	BAP1109	pBA1357, pBA188	this study
BAP1165	3Flag-KKT4	2D, S2B	SmOxP9	pBA1452	this study
BAP1166	3Flag-KKT7	2D, S2C	SmOxP9	pBA1453	this study
BAP1170	kkt19∆::NEO/kkt19∆::SAT, 3Flag-KKT7	-	BAP1068	pBA1453	this study
BAP1178	kkt10∆::NEO/kkt10∆::SAT, 3Flag-KKT4	-	BAP1073	pBA1452	this study
BAP1186	kkt10∆::NEO/TY-YFP-KKT10 K158A, 3Flag-KKT7	-	BAP1109	pBA1357, pBA1453	this study
BAP1179	kkt10∆::NEO/kkt10∆::SAT, 3Flag-KKT7	-	BAP1073	pBA1453	this study
BAP1198	kkt10∆::NEO/TY-YFP-KKT10 K158A, 3Flag-KKT4	-	BAP1109	pBA1357, pBA1452	this study
BAP1205	kkt19∆::NEO/kkt19∆::SAT, KKT10 RNAi, 3Flag-KKT7	2D, S2C	BAP1170	pBA1453, pBA190	this study
BAP1208	kkt10∆::NEO/TY-YFP-KKT10 K158A, KKT19 RNAi, 3Flag-KKT7	2D, S2C	BAP1186	pBA1357, pBA1453, pBA188	this study
BAP1212	kkt10∆::NEO/kkt10∆::SAT, KKT19 RNAi, 3Flag-KKT4	2D, S2B	BAP1178	pBA1452, pBA188	this study
BAP1213	kkt10∆::NEO/kkt10∆::SAT, KKT19 RNAi, 3Flag-KKT7	2D, S2C	BAP1179	pBA1453, pBA188	this study
BAP1248	kkt10∆::NEO/TY-YFP-KKT10 K158A, KKT19 RNAi, 3Flag-KKT4	2D, S2B	BAP1198	pBA1357, pBA1452, pBA188	this study
BAP1268	kkt10∆::NEO/kkt10∆::SAT, TY- tdTomato-KKT19	-	BAP1073	pBA1373	this study
BAP1285	TY-YFP-KKT10, TY-tdTomato-KKT7	-	BAP128	pBA74, pBA1419	this study
BAP1299	kkt10∆::NEO/kkt10∆::SAT, TY-YFP-KKT1,TY- tdTomato-KKT19	-	BAP1268	pBA1373, pBA18	this study
BAP1300	kkt10∆::NEO/kkt10∆::SAT, TY-YFP-KKT4,TY- tdTomato-KKT19	-	BAP1268	pBA1373, pBA71	this study
BAP1301	kkt10∆::NEO/kkt10∆::SAT, TY-YFP-KKT7, TY-tdTomato-KKT19	-	BAP1268	pBA1373, pBA72	this study
BAP1302	kkt10∆::NEO/kkt10∆::SAT, TY-YFP-KKT8, TY-tdTomato-KKT19	-	BAP1268	pBA1373, pBA1420	this study
BAP1303	kkt10∆::NEO/kkt10∆::SAT, TY-YFP-KKT14, TY-tdTomato-KKT19	-	BAP1268	pBA1373, pBA97	this study
BAP1304	kkt10∆::NEO/kkt10∆::SAT, TY-YFP-KKIP1, TY-tdTomato-KKT19	-	BAP1268	pBA1373, pBA928	this study
BAP1402	TY-YFP-KKT10, TY-tdTomato-KKT9	-	BAP128	pBA74, pBA1586	this study
BAP1403	TY-YFP-KKT10, TY-tdTomato-KKT11	-	BAP128	pBA74, pBA1587	this study
BAP1411	TY-YFP-KKT10, TY-tdTomato-KKT7, KKT7 RNAi	5G	BAP1285	pBA74, pBA1419, pBA865	this study
BAP1436	kkt10∆::NEO/kkt10∆::SAT, TY-YFP-KKT1,TY- tdTomato-KKT19, KKT19 RNAi	4	BAP1299	pBA1373, pBA18, pBA188	this study
BAP1437	kkt10∆::NEO/kkt10∆::SAT, TY-YFP-KKT4,TY- tdTomato-KKT19, KKT19 RNAi	4	BAP1300	pBA1373, pBA71, pBA188	this study
BAP1438	kkt10∆::NEO/kkt10∆::SAT TY-YFP-KKT7, TY-tdTomato-KKT19, KKT19 RNAi	4	BAP1301	pBA1373, pBA72, pBA188	this study
BAP1439	kkt10∆::NEO/kkt10∆::SAT, TY-YFP-KKT8, TY-tdTomato-KKT19, KKT19 RNAi	4	BAP1302	pBA1373, pBA1420, pBA188	this study
BAP1440	kkt10∆::NEO/kkt10∆::SAT, TY-YFP-KKT14, TY-tdTomato-KKT19, KKT19 RNAi	4	BAP1303	pBA1373, pBA97, pBA188	this study
BAP1441	kkt10∆::NEO/kkt10∆::SAT, TY-YFP-KKIP1, TY-tdTomato-KKT19, KKT19 RNAi	4	BAP1304	pBA1373, pBA928, pBA188	this study
BAP1476	TY-YFP-KKT10, TY-tdTomato-KKT9, KKT9 RNAi	6B	BAP1402	pBA74, pBA1586, pBA88	this study
BAP1477	TY-YFP-KKT10, TY-tdTomato-KKT11, KKT11 RNAi	6B	BAP1403	pBA74, pBA1587, pBA1200	this study
BAP1544	KKT2 5'UTR RNAi	S4A	SmOxP9	pBA1710	this study
BAP1579	KKT2-YFP	-	SmOxP9	-	this study
BAP1638	TY-YFP-KKT2	-	SmOxP9	pBA1806	this study
BAP1681	TY-YFP-KKT2 KKT2 5'UTR RNAi	S4B	BAP1638	pBA1806, pBA1710	this study
BAP1752	KKT2-YFP KKT2 5'UTR RNAi	S4C	BAP1579	pBA1710	this study
BAP1795	TY-YFP-KKT2 S507A S508A	-	SmOxP9	pBA2034	this study
BAP1804	TY-YFP-KKT2 S507A S508A, KKT2 5'UTR RNAi	S4D, S4E	SmOxP9	pBA2034, pBA1710	this study

### Sheet: Plasmid
Plasmid name	Description	Selection marker for trypanosomes	Source
pEnT5-Y	Endogenous YFP tagging, hygromycin	Hygromycin	Kelly et al. (2007)
p2T7-177	Inducible RNAi vector, integrate at 177bp	Phleomycin	Wickstead et al. (2002)
pEnT6B-Y	Endogenous YFP tagging, blasticidin	Blasticidin	Kelly et al. (2007)
pMig75	GFP-LacI, also used as a PCR template for gene deletion with ClonNAT gene (SAT)	ClonNAT	Navarro and Gull (2001)
pMig96	256LacO, integrate at rDNA	Phleomycin	Landeira and Navarro (2007)
p2705 derivative (pBA183)	Neomycin gene (NEO), used as a PCR template for gene deletion	G418	Kelly et al. (2007)
pPOTv7 (eYFP, Blastidin)	eYFP, Blasticidin, vector for PCR tagging	Blasticidin	Dean et al. (2015)
pDex877-GFP-TY	Blasticidin, 1TetO	Blasticidin	Poon et al. (2012)
pST44	Bacterial polycistronic cloning vector, ampicillin	-	Tan et al. (2005)
pBA18	TY-YFP-KKT1, endogenous locus	Hygromycin	Akiyoshi and Gull (2014)
pBA68	TY-YFP-KKT8, endogenous locus	Hygromycin	Akiyoshi and Gull (2014)
pBA71	TY-YFP-KKT4, endogenous locus	Hygromycin	Akiyoshi and Gull (2014)
pBA72	TY-YFP-KKT7, endogenous locus	Hygromycin	Akiyoshi and Gull (2014)
pBA74	TY-YFP-KKT10, endogenous locus	Hygromycin	Akiyoshi and Gull (2014)
pBA88	KKT9 RNAi, integrate at 177bp	Phleomycin	Akiyoshi and Gull (2014)
pBA89	KKT10/KKT19 RNAi, integrate at 177bp	Phleomycin	Akiyoshi and Gull (2014)
pBA97	TY-YFP-KKT14, endogenous locus	Hygromycin	Akiyoshi and Gull (2014)
pBA100	TY-YFP-KKT19, endogenous locus	Hygromycin	Akiyoshi and Gull (2014)
pBA148	TY-tdTomato tagging vector	Blasticidin	Akiyoshi and Gull (2014)
pBA188	KKT19 specific RNAi, integrate at 177bp	Phleomycin	this study
pBA190	KKT10 specific RNAi, integrate at 177bp	Phleomycin	this study
pBA310	Inducible expression vector, integrate at 177bp	Phleomycin	Nerusheva and Akiyoshi (2016)
pBA346	Ectopic expression of GFP-NLS-KKT7N (2-261), integrate at 177bp	Phleomycin	this study
pBA347	Ectopic expression of GFP-NLS-KKT7C (262-644), integrate at 177bp	Phleomycin	this study
pBA457	Codon optimized 6HIS-KKT8 KKT9 KKT11 KKT12 polycistronic expression in bacteria, ampicillin	-	this study
pBA586	3Flag-6His-YFP-CYC6, endogenous locus	Hygromycin	Hayashi and Akiyoshi (2018)
pBA660	6HIS-KKT10, KKT7N (2-261) expression in bacteria, ampicillin	-	this study
pBA795	Inducible GFP-NLS-LacI expression vector, integrate at 177bp	Blasticidin	this study
pBA865	KKT7 stem loop hairpin RNAi, integrate at 177bp	Phleomycin	this study
pBA866	KKT10-specific stem loop hairpin RNAi, integrate at 177bp	Phleomycin	this study
pBA891	GFP-NLS-KKT7N (2-261)-LacI, integrate at 177bp	Blasticidin	this study
pBA892	TY-tdTomato tagging vector	Hygromycin	this study
pBA919	TY-tdTomato-KKT10, endogenous locus	Hygromycin	this study
pBA928	TY-YFP-KKIP1, endogenous locus	Hygromycin	Llauró et al. (2018)
pBA1103	TY-tdTomato-KKT19, endogenous locus	Hygromycin	this study
pBA1200	KKT11 hairpin RNAi, integrate at 177bp	Phleomycin	this study
pBA1356	TY-YFP-KKT10, endogenous locus	Hygromycin	this study
pBA1357	TY-YFP-KKT10 kinase dead (K158A), endogenous locus	Hygromycin	this study
pBA1373	TY-tdTomato-KKT19 , endogenous locus	Blasticidin	this study
pBA1419	TY-tdTomato-KKT7, endogenous locus	Blasticidin	this study
pBA1420	TY-tdTomato-KKT8, endogenous locus	Blasticidin	this study
pBA1444	3Flag-tagging vector	Blasticidin	this study
PBA1452	3Flag-KKT4, endogenous locus	Blasticidin	this study
pBA1453	3Flag-KKT7, endogenous locus	Blasticidin	this study
pBA1586	TY-tdTomato-KKT9, endogenous locus	Blasticidin	this study
pBA1587	TY-tdTomato-KKT11, endogenous locus	Blasticidin	this study
pBA1710	KKT2 5'UTR RNAi, integrate at 177bp	Phleomycin	this study
pBA1806	TY-YFP-KKT2, endogenous locus	Hygromycin	this study
pBA2034	TY-YFP-KKT2 S507A S508A, endogenous locus	Hygromycin	this study

### Sheet: Primer
Primer name	sequence 5'-3'
BA266	GATCGATC TCTAGA GGAGCAGGT TTCAATGTCTCACCAGCGAG
BA294	GATCGATC TCTAGA GGAGCAGGT GATAGCATAAGCTCTGGTCT
BA557	GATCGATC ACTAGT TAACTCATCCACCATTGCCA
BA558	ACTGACTG AAGCTT AGATGCATATGACGTGACGC
BA561	GATCGATC ACTAGTAAATGTCCACGTAA
BA562	ACTGACTG AAGCTT TTGGTGGTGGTTGCATTTCG
BA577	TACTTCCAATCCATG AAGAAGTACAGGTACGGCTT
BA578	TATCCACCTTTACTGTCA CCTCTTCACGCACGAGCAAC
BA733	GATCGATCTTAATTAAGAGCGGATATGGCGAATCTAT
BA734	GATCGATCCTTAAGCTATTCTCTTTTATTTGAGCGTC
BA735	GATCGATCTTAATTAAGGCTTCCAGGCCGAAGGAAGA
BA736	GATCGATC CTTAAGTCACCGCGTTCTCCCCCCAA
BA903	CCTAAAGTCGAGGAGGTTGA
BA904	CTCGATAAATAAATAGAAGTGC
BA905	CTTTACGGGCTGCACGCGCC
BA906	ACGGGCTCGAATCCCCCCAT
BA1061	GA TCTAGA AATAATTTTGTTTAACTTTAAGAAGGAGATATACAT ATGGGCAGCAGCCATCATCATCATCATCACGGAGGT GATAGCATAAGCTCTGGTCT
BA1062	ACTGACTG AGGCCT GGATCT TGTACATTA CATGACAGGTGTTGGG
BA1063	GATCGATCGGCGCGCCTTGGGGGATCCATGGTGAAATA
BA1064	CTAGCTAGCTTAAGTTAAGTACAGGATCCCAGCT
BA1065	GATC GAATTC AATAATTTTGTTTAACTTTAAGAAGGAGATATACAT ATGAGCGGATATGGCGAATC
BA1068	GATC GAGCTC GGATCTTGTACATTA TTCTCTTTTATTTGAGCGTC
BA1401	GATCTTAATTAAGAGCGGATATGGCGAATCTAT
BA1402	GATCGGCGCGCCCCTTCTCTTTTATTTGAGCGTC
BA1836	GGTACGCTAATGTTGGGCAA
BA1837	TGGGAACTTAGTCAACCTCCTCGACTTTAGGACGCTAGGTTTAACGCGGAC
BA1838	GGTGGAGGTTGAGGTAAAGT
BA1839	AAAACTCGAAGGCGCGTGCAGCCCGTAAAGAGACGAAGCAAGTGCCGTAC
BA1842	AAAGAAGAAAATGGGGGGATTCGAGCCCGT CATTGGCTGTGTGGTGTTAA
BA1843	ACAATGCGAAGGCGCTCATC
BA1844	CAACAAAGCACTTCTATTTATTTATCGAG GACTGCTCGCTTCCTTATTTC
BA1845	GCACACGCCACCACTACTTC
BA1848	GTACTTGGCGAATGCACATG
BA1849	TGGGAACTTAGTCAACCTCCTCGACTTTAGG CTCTCCAGCACACTCTCCGT
BA1855	CAACAAAGCACTTCTATTTATTTATCGAG TTAAGTAAGCGAGCGGCAAG
BA1856	GCAGCTCAATGTTTGTAGAGG
BA1858	TACGAAAACAAGTGTGCGCG
BA1859	AAAACTCGAAGGCGCGTGCAGCCCGTAAAGCCAAAAACAAATGGTCCGAC
BA1860	AAAGAAGAAAATGGGGGGATTCGAGCCCGTGTTCTTTGAGGTTATGAGCG
BA1861	TTCTTTTCGGTCGCTCAACC
BA1874	GATCGCGGCCGCAAATGATACATCCCATCGAC
BA1875	GCGGTAGCAATAGTACGTAATGTGCC
BA1876	TACTATTGCTACCGCACAATACTCTTT
BA1995	GATCTCTAGATAAGGATCCTGCCCATTTAG
BA1996	GTCTAGACTTATCGTCGTCATCCTTGTAATCCTTATCGTCGTCATCCTTGTAATCCTTATCGTCGTCATCCTTGTAATCACTAGTCATAAGCTTCGTTGC
BA2267	GCGAGGCCGGACCATTTACTGCGGAGCACTCAGGTATCCTCAATCACGTAAATTTGGTGATGCGCAACGTCTACCGGAAAGGTTCTGGTAGTGGTTCC
BA2268	GTGCAGACACACCAAAGTACCCGAACACAGAAGCGTGCGTGCGCACGTGGCAGCAGAAGAGTAACTCACTTGTGAGTTTCCCAATTTGAGAGACCTGTGC
BA2346	GATCGATC GCGGCCGC TTTCCGGTAGACGTTGCGC
BA2639	TCGGTGCCGCATTAAGGCCGCAAAGGG
BA2640	TTAATGCGGCACCGACCCTTGTTCCACGTTTGG

### Sheet: gene synthesis
name	sequence 5'-3'
BAG0'	TCTAGAAATAATTTTGTTTAACTTTAAGAAGGAGATATACATATGGGCAGCAGCCATCATCATCATCATCACGGAGGTCGTGCAAGCACCCCTCCGCTGTATCAGCGTCAGCCGGAAGGTCTGGCACCGAGCTATAATACCGGTCTGCCGCTGGCAATGCCGGATGTTCCGACCCTGCGTATTCCGCAGCATCTGAGCGCAACCAGCCATGCAATGCCTCCGACCGCAGCAGCACAGGGTGAATTTGTTATGGCAGCAACCGCACCGCGTCTGGGTAGCCTGGAAACCAGCACCCGTGCAACCAATCCGGCACCGTTTATTACCCAGTTTCCGGCAGCCCAGGCACCGAATCTGCATGGTTATGTTAGCGCAAGTCCGCGTACCAGCGGCACCGGCACC…
BAG28	GATCGATCGATCAAGCTTAAGAGAACCCGTTTCACCCTGCCCACGCCGCAGGTCTCTGGCGTCCACCCCTTTGGAAAGGCAGCGCTCGTACTCGCGCGGGGGCATGGTGGGTTCGCCGGTCCCTGATGATATGTCTTTTACGCTGTCGCCGCTACCGTATTTCCCCAAACGGACCCGTAGTGTTACATTTGAAGAAAGCGATGAAGTCCCTGTACGTGAGGAGCGACCATACTACTCATGGGACGACCGACACGGTTTGTCGGACAAGCGAGGATTCGACGATAATGGCGCAGCAGTAGCGGTACGAGACGGTGGGGAGGAATGCCATTATGCTCGCAGTGGCGCTGCTGGGAGGCGTGAGGAGGGGGATCAACGGTACCGTCCGTTTGTTGTGGCAGG…
BAG29	GATCGATCGATCAAGCTTGCTCTGGTCTAACCCACAGAGCTGGTCTCCAGCAATACCCCTCAGGACTAGTAAATGTCCACGTAAACAACAATCCCAAAATCAACAACGGCGCATGTTCCAACATGACACCGAGGGAATCCACAAACAGCGCCCGTCGTTCGGGAAGCAAACGTGACAGAGAAACAGCCGACACTGCTGACGACGGCCGCAACAAAAACAATCAATCGATCACAGGAACAACCGCCACCACGACGAGTACTGCAAAACACAGCGAAATGCAACCACCACCAAAAAGGCGGACCCTCATTTCTAAGTACGGTCAGGTGTCGTAGCACTGCATTGAATTCGATTGCCATTCTCCGAGTGTTTTAGCGTGACGGCCGCAGGGGTCCCATAATT…
BAG61	GATCGATCGATCAAGCTTATCCGCTTTGGATGATGAACTCAAGAAAAATGAGCAAATTTTAGCCGAACATGAACAACTCATGCGAGACTGGAGTTGTGATAAGGAAGGTGTTTTGGCAACTATTCAGAAAATGAAGGAAAAAATCGCAGAAAATGAGAGCAAAACGACGGAGGCCAGGGCAGAGGTAAAACAAAACGAAGAAATAGTTAAACGGCTTCATGCCCGTAATGAGGAATACGAACCACGACTTGAAGCCAGTGCTATTGAAATCGCAGAACGCCTTAAGAAACGTGAAGAAGAGGAGAAGGAAATGAGGGAACAACTCTTAACGTTTCAAATAGCTTGCCAGGAGCGTGAACAACAGTACCGGGATCAGATCCACAAATTGGAGGAAACTAA…
BAG94	GATCGATCGATCAAGCTTATTACGCGCGCACAGAATTGGAAAGTCTTTTTTTTTCCGTAATCCTCCTGCGAGCAGGTAGCGGAGACACATAAACGAAGAAGGGGTAATTACAGTAAACGGCTCTAGGAACATACCCCACCCCTGGAACGCACGTAGAACGAGCATTAGAAATCGAAGTTCAAGGACTGCCGAGGAGAAGCACTACATTACGAAAACGCTGTACTGCGCGATCTTGTTTTAGTTTTTTTGGCCTGTAGCCTCTGTGGTAGCGAAAATCGACGATACAAAAAAAGAATAAAAGAAGCAACAGAGTGGATTGCCTGCCAGTAGGTTGAGTAAAAGAAGGGACGGGGCACAGTCATGAAAGGCGGACCCTCATTTCTAAGTACGGTCAGGTGT…
