## Supplementary material for "Unconventional kinetochore kinases KKT10/19 promote the metaphase to anaphase transition in *Trypanosoma brucei*": TableS2

### Sheet: KKT7N IP
Name	Comments	Common contaminant (found in IP/MS of YFP-RPA2 or other un-related proteins)	Number of peptides detected in KKT7N (2-261) IP	Coverage (%)	Annotation	Protein length
Tb927.1.2330		*	91	29.9	beta tubulin	442
Tb927.1.2410		*	78	32.7	beta tubulin, pseudogene	300
Tb927.11.1030	KKT7		75	39.6	kinetoplastid kinetochore protein 7	644
Tb927.10.10360		*	65	1.6	microtubule-associated protein, putative	3198
Tb927.11.12410	KKT10		35	24.3	kinetoplastid kinetochore protein 10	465
Tb927.11.12420	KKT19		26	21.9	kinetoplastid kinetochore protein 19	484
Tb927.1.2340		*	21	14.4	alpha tubulin	451
Tb927.10.3940		*	11	23.8	40S ribosomal protein S3A, putative	256
Tb927.6.4280		*	11	22	glyceraldehyde 3-phosphate dehydrogenase, glycosomal	359
Tb927.11.17000		*	10	17.6	leucine-rich repeat protein (LRRP), putative	1004
Tb927.10.15750		*	9	3.7	hypothetical protein, conserved	1748
Tb927.2.4230		*	8	1.9	NUP-1 protein, putative	3647
Tb927.10.14600		*	8	10.9	40S ribosomal protein S2, putative	266
Tb927.10.10451	H2B	*	7	33.9	Histone H2B	112
Tb927.10.8940		*	7	19.5	flagellum targeting protein kharon1, putative	411
Tb927.5.2530		*	6	3.1	RNA cytidine acetyltransferase	1039
Tb927.4.1790		*	6	5.8	ribosomal protein L3, putative	480
Tb927.10.6070		*	6	35.7	universal minicircle sequence binding protein 1	140
Tb927.9.15360		*	5	11.2	40S ribosomal protein S6, putative	250
Tb927.1.3180		*	5	10.3	40S ribosomal protein S11, putative	174
Tb927.10.560		*	5	19.5	40S ribosomal proteins S11, putative	174
Tb927.9.1750		*	4	2.3	Fibronectin type III domain containing protein, putative	4479
Tb927.11.10790		*	4	3.3	40S ribosomal protein SA, putative	244
Tb927.8.1330		*	4	11.2	60S ribosomal protein L7a, putative	276
Tb927.10.14700		*	4	7.3	hypothetical protein, conserved	342
Tb927.4.3550		*	3	5	60S ribosomal protein L13a, putative	342
Tb927.9.11490		*	3	13.1	60S ribosomal protein L27a	145
Tb927.10.5330		*	3	15	40S ribosomal protein S18, putative	153
Tb927.4.2080		*	3	2.6	Coiled-coil and C2 domain-containing protein	906
Tb927.7.3550		*	3	7	cytoskeleton associated protein, putative	1241
Tb927.11.680		*	3	13.2	ribosomal protein L21E (60S), putative	159
Tb927.10.220		*	3	19.4	60S ribosomal protein L37a, putative	93
Tb927.10.5620		*	3	7.3	fructose-bisphosphate aldolase, glycosomal	372
Tb927.11.9720		*	3	20.9	40S ribosomal protein S27, putative	86
Tb927.5.1150			3	1.1	RNA helicase Prp43	735
Tb927.11.1090		*	3	1.4	calpain-like protein, putative	5795
Tb927.8.760		*	2	4.3	nucleolar RNA-binding protein	328
Tb927.6.2640		*	2	4.5	importin alpha subunit, putative	533
Tb927.8.4810		*	2	15.9	prohibitin 1	277
Tb927.7.2070		*	2	7.9	heat shock protein DNAJ, putative	328
Tb927.10.14550		*	2	6.8	ATP-dependent RNA helicase HEL67	660
Tb927.4.3060		*	2	6.1	hypothetical protein, conserved	148
Tb927.3.3310		*	2	11	60S ribosomal protein L13, putative	218
Tb927.10.1100		*	2	4.8	60S ribosomal protein L9, putative	189
Tb927.3.1010		*	2	6.2	hypothetical protein, conserved	600
Tb927.11.1120		*	2	1.6	calpain-like cysteine peptidase, putative,antigen, putative,cysteine peptidase, Clan CA, family C2, putative	5799
Tb927.3.150			2	1.7	variant surface glycoprotein (VSG), putative	534
Tb927.2.2970		*	2	17	mitochondrial carrier protein	312

### Sheet: KKT7C IP
Name	Comments	Common contaminant (found in IP/MS of YFP-RPA2 or other un-related proteins)	Number of peptides detected in KKT7C (262-644) IP	Coverage (%)	Annotation	Protein length
Tb927.11.1030	KKT7		162	47	kinetoplastid kinetochore protein 7	644
Tb927.1.2330		*	89	45.7	beta tubulin	442
Tb927.6.4280		*	87	58.8	glyceraldehyde 3-phosphate dehydrogenase, glycosomal	359
Tb927.9.10770		*	76	50.6	polyadenylate-binding protein 2	555
Tb927.10.5620		*	68	53.2	fructose-bisphosphate aldolase, glycosomal	372
Tb927.1.2410		*	63	54.3	beta tubulin, pseudogene	300
Tb927.5.2080		*	55	69	GMP reductase	491
Tb927.10.8940		*	53	64.5	flagellum targeting protein kharon1, putative	411
Tb927.10.14550		*	46	30.3	ATP-dependent RNA helicase HEL67	660
Tb927.10.6330	KKT1		41	22.5	kinetoplastid kinetochore protein 1	1594
Tb927.1.2340		*	40	34.4	alpha tubulin	451
Tb927.10.10360		*	35	6.8	microtubule-associated protein, putative	3198
Tb927.10.10280		*	33	7.9	microtubule-associated protein, putative	2371
Tb927.10.14700		*	26	49.1	hypothetical protein, conserved	342
Tb927.2.4230		*	25	7.2	NUP-1 protein, putative	3647
Tb927.11.3490		*	25	37.7	hypothetical protein, conserved	798
Tb927.10.2240		*	25	42.2	hypothetical protein, conserved	588
Tb927.11.17000		*	20	37.5	leucine-rich repeat protein (LRRP), putative	1004
Tb927.9.13990		*	20	39	RNA-binding protein, putative	305
Tb927.7.3550		*	18	20.7	cytoskeleton associated protein, putative	1241
Tb927.1.120		*	18	21.5	retrotransposon hot spot protein 4 (RHS4), putative	856
Tb927.7.320		*	17	69.4	hypothetical protein, conserved	180
Tb927.3.3130		*	16	10.2	Present in the outer mitochondrial membrane proteome 24	1642
Tb927.8.1330		*	15	39.1	60S ribosomal protein L7a, putative	276
Tb927.7.4900		*	15	18.9	5'-3' exoribonuclease A	1418
Tb927.3.1010		*	14	46.3	hypothetical protein, conserved	600
Tb927.10.14750		*	14	35.9	fibrillarin, putative	304
Tb927.9.13280		*	14	42.2	Double RNA binding domain protein 9	429
Tb927.6.4530		*	14	52.3	RNA-binding protein, putative	153
Tb927.4.1790		*	13	34.6	ribosomal protein L3, putative	480
Tb927.11.3590		*	13	37	40S ribosomal protein S4, putative	273
Tb927.3.5050		*	13	39.3	60S ribosomal protein L4	374
Tb927.11.550		*	13	42.5	hypothetical protein SCD6.10	280
Tb927.6.1470		*	13	43.9	hypothetical protein, conserved	223
Tb927.11.10520	KKT2		12	17.5	kinetoplastid kinetochore protein 2	1260
Tb927.4.3890		*	12	12	ATP-dependent RNA helicase, putative	1093
Tb927.7.3980		*	12	16.3	immunodominant antigen, putative	904
Tb927.11.11330		*	12	23.5	heat shock protein 70	690
Tb927.8.1510		*	12	28.6	ATP-dependent DEAD/H RNA helicase, putative	569
Tb927.5.4420		*	12	30.1	nucleolar RNA helicase II, putative	632
Tb927.10.14630		*	12	41.2	fibrillarin, putative	228
Tb927.7.2820	H2A	*	11	42.5	histone H2A, putative	134
Tb927.3.3310		*	11	35.3	60S ribosomal protein L13, putative	218
Tb927.10.3990		*	11	18.5	DHH1	406
Tb927.3.3300		*	11	22	Flagellum attachment zone protein 19	814
Tb927.9.15210		*	11	24.8	ribosomal protein L36, putative	109
Tb927.6.640		*	11	27.2	kinetoplastid-specific phospho-protein phosphatase, putative	734
Tb927.11.16400		*	11	32.7	kinetoplast-associated protein 3, putative	324
Tb927.5.2530		*	10	12	RNA cytidine acetyltransferase	1039
Tb927.10.1100		*	10	38.1	60S ribosomal protein L9, putative	189
Tb927.6.740		*	10	13.2	ATP-dependent DEAH-box RNA helicase, putative	1251
Tb927.2.4400			10	19.8	hypothetical protein, conserved	1181
Tb927.4.4940		*	10	23.3	hypothetical protein, conserved	669
Tb927.11.2610		*	10	42.3	hypothetical protein, conserved	461
Tb927.9.11380		*	10	49.6	60S ribosomal protein L23, putative	139
Tb927.4.2180		*	10	55	60S ribosomal protein L35a, putative	149
Tb927.10.10451	H2B	*	9	52.7	Histone H2B	112
Tb927.10.560		*	9	46.6	40S ribosomal proteins S11, putative	174
Tb927.4.3950		*	9	12.1	cytoskeleton-associated protein CAP5.5, putative	853
Tb927.7.1730		*	9	12.8	60S ribosomal protein L7, putative	242
Tb927.4.2630		*	9	19.1	ATP-dependent DEAD/H RNA helicase, putative	843
Tb927.10.11760		*	9	19.6	pumilio/PUF RNA binding protein 6	843
Tb927.9.12730		*	9	29.7	chaperone protein DNAj, putative	451
Tb927.3.1840		*	9	40.3	3-oxo-5-alpha-steroid 4-dehydrogenase, putative	298
Tb927.6.1210	KKT6		8	33.7	kinetoplastid kinetochore protein 6	205
Tb927.10.14600		*	8	24.4	40S ribosomal protein S2, putative	266
Tb927.7.2070		*	8	26.2	heat shock protein DNAJ, putative	328
Tb927.11.3190		*	8	10.1	hypothetical protein, conserved	1650
Tb927.7.1740		*	8	13.2	60S ribosomal protein L7, putative	257
Tb927.11.14960		*	8	14.1	pumilio/PUF RNA binding protein 7, putative	704
Tb927.9.12070		*	8	15.8	hypothetical protein, conserved	995
Tb927.2.4550		*	8	17	FtsJ cell division protein, putative	905
Tb927.11.3120		*	8	18.5	nucleolar GTP-binding protein 1	655
Tb927.10.14330		*	8	18.8	Utp14 protein, putative	1040
Tb927.10.1620		*	8	19.6	phosphoserine/threonine/tyrosine-binding protein, putative	555
Tb927.7.2670		*	8	22.6	zinc finger protein family member, putative	461
Tb927.10.2100		*	8	25.6	elongation factor 1-alpha	449
Tb927.8.1270		*	8	28.8	conserved protein	562
Tb927.6.4690		*	8	28.9	60S ribosomal protein L9, putative	187
Tb927.3.1590		*	8	30.4	mitochondrial RNA binding complex 1 subunit	668
Tb927.10.11390		*	8	42.7	60S ribosomal protein L6, putative	192
Tb927.11.14130		*	8	58.1	ribosomal protein L18, putative	179
Tb927.5.4170	H4	*	7	54	histone H4, putative	100
Tb927.9.2900		*	7	5.2	hypothetical protein, conserved	2631
Tb927.10.6220			7	8	5'-3' exoribonuclease D	801
Tb927.1.4310		*	7	11.2	Flagellum attachment zone protein 2	1638
Tb927.11.9080		*	7	12.4	AARP2CN (NUC121) domain/Protein of unknown function (DUF663), putative	1216
Tb927.9.5590			7	13.3	DNA topoisomerase ii	1221
Tb927.3.3670			7	15.1	Triple RNA binding domain protein 3	623
Tb927.11.8050			7	22.2	Sas10/Utp3/C1D family/Sas10 C-terminal domain containing protein, putative	523
Tb927.11.3840			7	24	hypothetical protein, conserved	462
Tb927.9.3920		*	7	24.3	ribosomal protein S7, putative	202
Tb927.7.990		*	7	24.8	chaperone protein DNAj, putative	778
Tb927.9.3990		*	7	25.2	ribosomal protein S7, putative	202
Tb927.11.1840			7	25.8	hypothetical protein, conserved	399
Tb927.10.2090		*	7	30.2	elongation factor 1-alpha	348
Tb927.11.4300		*	7	33.7	60S ribosomal protein L18, putative	193
Tb927.11.16280		*	7	43.5	60S ribosomal protein L8, putative	260
Tb927.10.8980		*	7	47.9	hypothetical protein, conserved	169
Tb927.9.10920	KKT3		6	6.3	kinetoplastid kinetochore protein 3	1058
Tb927.10.6070		*	6	54.3	universal minicircle sequence binding protein 1	140
Tb927.9.15360		*	6	18.8	40S ribosomal protein S6, putative	250
Tb927.1.3180		*	6	37.4	40S ribosomal protein S11, putative	174
Tb927.10.5330		*	6	15.7	40S ribosomal protein S18, putative	153
Tb927.4.2080		*	6	19.8	Coiled-coil and C2 domain-containing protein	906
Tb927.11.680		*	6	25.2	ribosomal protein L21E (60S), putative	159
Tb927.6.2640		*	6	12.4	importin alpha subunit, putative	533
Tb927.10.7680			6	7.7	GTPase activating protein, putative	530
Tb927.11.11290		*	6	9.5	heat shock protein 70, putative	676
Tb927.10.4080			6	9.6	hypothetical protein, conserved	1183
Tb927.9.2470		*	6	13.1	nucleolar protein	757
Tb927.11.460			6	13.5	predicted WD40 repeat protein	948
Tb927.10.9780			6	14.2	ATP-dependent DEAD/H RNA helicase, putative	878
Tb927.10.1560			6	15.2	hypothetical protein, conserved	827
Tb927.8.3530		*	6	15.3	glycerol-3-phosphate dehydrogenase [NAD+], glycosomal	354
Tb927.11.4980			6	15.5	ATP-dependent DEAD/H RNA helicase, putative	601
Tb927.3.3590			6	17	U3 small nucleolar ribonucleoprotein protein MPP10, putative	672
Tb927.7.3380		*	6	21.7	Ribosomal L28e protein family/Mak16 protein C-terminal region, putative	276
Tb927.2.2510			6	25.9	Mitochondrial outer membrane protein porin 1	270
Tb927.9.5320		*	6	27.5	nucleolar RNA binding protein, putative	501
Tb927.6.2670			6	28.6	RNA decapping enzyme	294
Tb927.11.4820		*	6	29.5	60S ribosomal protein L17, putative	166
Tb927.11.1700			6	29.6	hypothetical protein, conserved	570
Tb927.10.4310		*	6	30.8	prohibitin 2, putative	295
Tb927.11.13280		*	6	32.6	mitochondrial RNA binding protein 2	224
Tb927.9.7670			6	34.5	hypothetical protein, conserved	235
Tb927.10.14500			6	37.4	hypothetical protein, conserved	337
Tb927.9.6920			6	47.8	hypothetical protein, conserved	362
Tb927.10.5460		*	6	52.8	60S ribosomal protein L24, putative	125
Tb927.4.3550		*	5	12	60S ribosomal protein L13a, putative	342
Tb927.11.6430			5	4.5	hypothetical protein, conserved	1259
Tb927.6.5110			5	5.6	damage-specific DNA binding protein, putative	1270
Tb927.10.3790		*	5	6.4	hypothetical protein, conserved	3901
Tb927.7.2170			5	7.7	hypothetical protein, conserved	1481
Tb927.10.9700			5	8	predicted C2 domain protein	1181
Tb927.11.11080			5	8.1	Nucleoporin	1439
Tb927.3.2470			5	10.4	pumilio RNA binding protein, putative	604
Tb927.10.770			5	12.2	RF-1 domain containing protein, putative	632
Tb927.10.13180			5	12.3	Nrap protein, putative	1236
Tb927.7.3810			5	12.6	Cold-shock' DNA-binding domain containing protein, putative	381
Tb927.10.15380		*	5	13	U3 snoRNA-associated protein UTP11, putative	346
Tb927.7.2640			5	13.7	cytoskeleton associated protein, putative	453
Tb927.11.6280		*	5	13.9	pyruvate phosphate dikinase	913
Tb927.9.2490			5	14.2	nucleolar protein	576
Tb927.7.650			5	14.3	hypothetical protein, conserved	984
Tb927.3.1860			5	18.3	ATP-grasp domain containing protein, putative	771
Tb927.5.2790			5	19.1	mitochondrial DNA polymerase beta-PAK	813
Tb927.10.190		*	5	21.6	40S ribosomal protein S6, putative	250
Tb927.11.2250			5	22.4	conserved protein, unknown function	241
Tb927.10.15760		*	5	22.5	hypothetical protein, conserved	315
Tb927.10.1590		*	5	24.8	ribosomal protein L36, putative	109
Tb927.3.1120			5	33.6	GTP-binding nuclear protein rtb2, putative	217
Tb927.10.6060		*	5	34.7	universal minicircle sequence binding protein 2	213
Tb927.11.11820		*	5	39.4	40S ribosomal protein S17, putative	142
Tb927.5.1080			5	39.7	RNA-binding protein, putative	237
Tb927.11.6180		*	5	43.2	60S ribosomal protein L28, putative	146
Tb927.11.4450			5	51.3	ALBA-Domain Protein	117
Tb927.1.3910	CDC23		4	10.7	TPR repeat, putative	907
Tb927.7.4850	KKT5		4	20.2	kinetoplastid kinetochore protein 5	228
Tb927.9.1750		*	4	2.7	Fibronectin type III domain containing protein, putative	4479
Tb927.8.4810		*	4	19.1	prohibitin 1	277
Tb927.4.2070		*	4	3.7	antigenic protein, putative	4455
Tb927.10.11340			4	7.9	hypothetical protein, conserved	1386
Tb927.11.980			4	8.2	Nuclear pore complex protein 158	1553
Tb927.10.9650			4	8.4	hypothetical protein, conserved	1406
Tb927.7.700			4	9.2	hypothetical protein, conserved	666
Tb927.5.1490			4	9.6	Eukaryotic translation initiation factor 4 gamma 1	1118
Tb927.10.14950			4	9.7	Zinc finger CCCH domain-containing protein 40	432
Tb927.8.5490			4	9.8	Nucleolar protein,Nop52, putative	623
Tb927.8.3750		*	4	10.4	nucleolar protein 56, putative	483
Tb927.5.3850			4	11.1	XRN 5'-3' exonuclease N-terminus, putative	891
Tb927.11.15880		*	4	11.3	60S ribosomal protein L27, putative	133
Tb927.2.5530			4	11.4	Present in the outer mitochondrial membrane proteome 22-1	1522
Tb927.10.7810			4	11.7	hypothetical protein, conserved	712
Tb927.8.1980			4	12.2	Beta propeller protein 1	477
Tb927.2.450			4	12.3	retrotransposon hot spot protein 4 (RHS4), putative	857
Tb927.7.6460			4	12.4	Defective in exine formation 1 homolog, putative	845
Tb927.9.1810		*	4	13.4	60S ribosomal protein L35, putative	127
Tb927.9.15190		*	4	13.6	ribosomal protein L15, putative	221
Tb927.11.3360			4	14.7	ATPase family associated with various cellular activities (AAA), putative	909
Tb927.10.1720			4	15.8	ATP-dependent DEAD/H RNA helicase, putative	596
Tb927.9.2120			4	16.3	hypothetical protein, conserved	276
Tb927.5.1560			4	16.9	ATP-dependent DEAD/H RNA helicase, putative	753
Tb927.9.9290			4	17.3	polyadenylate-binding protein 1	566
Tb927.8.2030		*	4	17.6	xxx Hilton 2018 PAVE1 posterior Hilton 2018 hypothetical protein, conserved	421
Tb927.11.15000		*	4	17.8	survival of motor neuron (SMN)-like protein	157
Tb927.7.640			4	18	hypothetical protein, conserved	334
Tb927.8.4580			4	18.2	Tumour suppressor, Mitostatin, putative	483
Tb927.10.15170			4	19	hypothetical protein, conserved	695
Tb927.3.3740			4	19.8	Zinc-finger double-stranded RNA-binding, putative	621
Tb927.7.3440			4	24.4	I/6 autoantigen	246
Tb927.9.15060			4	26.7	rRNA processing protein, putative	251
Tb927.9.10790		*	4	28	hypothetical protein	200
Tb927.11.6360		*	4	29.8	60S ribosomal protein L24, putative	191
Tb927.11.11010			4	30.7	hypothetical protein, conserved	348
Tb927.11.14000			4	31.7	nuclear RNA binding domain 1	262
Tb927.10.7500			4	33	fibrillarin	300
Tb927.5.1580			4	33.2	zinc finger CCCH domain containing protein 13	566
Tb927.10.11990			4	34.9	RNA-binding protein	215
Tb927.11.3830			4	37.3	hypothetical protein, conserved	354
Tb927.9.14370		*	4	37.8	60S ribosomal protein L26, putative	143
Tb927.7.3080	KKIP4		3	22.1	hypothetical protein, conserved. HHpred: RRM, RNA-binding	429
Tb927.10.3940		*	3	15.6	40S ribosomal protein S3A, putative	256
Tb927.10.15750		*	3	6	hypothetical protein, conserved	1748
Tb927.9.11490		*	3	13.1	60S ribosomal protein L27a	145
Tb927.4.3060		*	3	30.4	hypothetical protein, conserved	148
Tb927.7.6670			3	4.4	hypothetical protein, conserved	3030
Tb927.10.14870			3	5.1	hypothetical protein, conserved	681
Tb927.2.340			3	5.6	retrotransposon hot spot protein 4 (RHS4), putative	858
Tb927.6.3670			3	6	paraflagellar rod component, putative	3222
Tb927.10.13100			3	6.6	hypothetical protein, conserved, CIF3	438
Tb927.11.2120			3	7.4	CBF/Mak21 family, putative	788
Tb927.1.1370			3	7.8	rRNA biogenesis protein, putative	679
Tb927.10.3810			3	7.9	Nup53/35/40-type RNA recognition motif containing protein, putative	595
Tb927.8.5200			3	7.9	hypothetical protein, conserved	1788
Tb927.7.5610			3	7.9	hypothetical protein, conserved	1090
Tb927.9.8740			3	8.3	Double RNA binding domain protein 3	327
Tb927.11.720			3	9.5	hypothetical protein, conserved	264
Tb927.11.6440			3	9.8	hypothetical protein, conserved	441
Tb927.11.10150			3	10.7	Enoyl-CoA hydratase/isomerase family, putative	1211
Tb927.11.14750			3	10.8	PSP1 C-terminal conserved region, putative	372
Tb927.9.5730			3	10.9	nucleosome assembly protein-like protein	422
Tb927.3.3200			3	10.9	Domain of unknown function (DUF4586), putative	350
Tb927.9.11250			3	11.5	predicted WD40 repeat protein	444
Tb927.11.350			3	12.2	RNA-binding protein, putative	435
Tb927.10.13800			3	12.4	hypothetical protein, conserved	323
Tb927.10.8200		*	3	12.6	Ribosomal protein L1p/L10e family, putative	269
Tb927.9.15150		*	3	12.7	60S ribosomal protein L5, putative	308
Tb927.9.8240			3	12.7	hypothetical protein, conserved	535
Tb927.4.3840			3	13.3	nucleolar protein, putative	525
Tb927.2.3370			3	13.5	UDP-Gal or UDP-GlcNAc-dependent glycosyltransferase, putative	377
Tb927.1.4100			3	14.2	cytochrome oxidase subunit IV	353
Tb927.11.3710		*	3	14.2	hypothetical protein, conserved	515
Tb927.11.1670			3	14.4	cysteine desulfurase	437
Tb927.11.10370			3	14.8	glycosyl hydrolase-like protein	1055
Tb927.7.3450		*	3	15.4	I/6 autoantigen	195
Tb927.10.2700			3	15.5	predicted WD40 repeat protein	696
Tb927.3.3270		*	3	15.6	ATP-dependent 6-phosphofructokinase, glycosomal	487
Tb927.3.3180			3	15.9	Nucleoporin	992
Tb927.8.4450			3	16.4	RNA-binding protein, putative	428
Tb927.3.2310			3	17.3	PACRGA	300
Tb927.7.5000		*	3	17.7	60S ribosomal protein L19, putative	260
Tb927.7.270		*	3	18.5	ribosome biogenesis protein, putative	437
Tb927.6.1870			3	21.3	Eukaryotic translation initiation factor 4E-4	427
Tb927.11.13020		*	3	21.5	calmodulin	149
Tb927.9.8070		*	3	21.6	60S ribosomal protein L10, putative	213
Tb927.11.7705			3	22.2	ribosomal protein S11, putative	144
Tb927.9.9550			3	22.6	hypothetical protein, conserved	177
Tb927.10.14680		*	3	22.8	ribosome biogenesis protein, putative	307
Tb927.10.14820			3	23.5	Mitochondrial ADP/ATP carrier protein 5c	307
Tb927.10.7710		*	3	23.8	40S ribosomal protein S8, putative	260
Tb927.10.11900			3	24.6	thioredoxin, putative	167
Tb927.11.4920			3	30.9	hypothetical protein, conserved	272
Tb927.9.9210		*	3	34.5	60S ribosomal protein L37, putative	84
Tb927.4.470			3	41	snoRNP protein GAR1, putative	229
Tb927.7.5090	Cnd2		2	10.4	condensin complex subunit 2, putative	954
Tb927.2.2670	H4v		2	14	histone H4 variant	100
Tb927.4.5110	KKT8		2	8.8	kinetoplastid kinetochore protein 8	399
Tb927.8.1150	KKT9		2	4.7	kinetoplastid kinetochore protein 9	342
Tb927.11.10790		*	2	23	40S ribosomal protein SA, putative	244
Tb927.10.220		*	2	26.9	60S ribosomal protein L37a, putative	93
Tb927.11.9720		*	2	55.8	40S ribosomal protein S27, putative	86
Tb927.8.760		*	2	4.3	nucleolar RNA-binding protein	328
Tb927.2.1120			2	2	retrotransposon hot spot protein (RHS, pseudogene), putative	710
Tb927.10.6880			2	2.4	glyceraldehyde 3-phosphate dehydrogenase, cytosolic	331
Tb927.9.6580			2	2.9	hypothetical protein, conserved	722
Tb927.10.12330			2	3	zinc finger protein family member, putative	202
Tb927.9.15330			2	3	U3 small nucleolar RNA-associated protein 6, putative	897
Tb927.11.11480		*	2	3.2	Trichohyalin, putative	658
Tb927.9.12510			2	3.3	ATP-dependent DEAD/H RNA helicase, putative	735
Tb927.6.2210			2	3.3	hypothetical protein, conserved	1128
Tb927.8.8330			2	3.6	calpain, putative	888
Tb927.11.12150			2	3.9	flagellar pocket cytoskeletal protein bilbo1	587
Tb927.5.2950			2	4.1	Repeat of unknown function (DUF1126), putative	779
Tb927.4.3670			2	4.2	CBF/Mak21 family, putative	457
Tb927.11.16670			2	4.2	hypothetical protein, conserved	570
Tb927.5.3230			2	4.4	hypothetical protein, conserved	2181
Tb927.8.4870			2	4.7	DIGIT	1204
Tb927.11.2510			2	5.1	NUC173 domain containing protein, putative	1292
Tb927.10.12430			2	5.4	Noc2p family, putative	649
Tb927.2.1210			2	5.4	retrotransposon hot spot protein 4 (RHS4), putative	841
Tb927.11.1250		*	2	5.9	Mitochondrial SSU ribosomal protein, putative	874
Tb927.6.3690			2	5.9	pre-mRNA cleavage complex II Clp1-like, conserved	423
Tb927.11.6720			2	6	mRNA cap guanine-N7 methyltransferase, putative	1057
Tb927.5.840			2	6.1	KRI1-like family/KRI1-like family C-terminal, putative	994
Tb927.10.14770			2	6.1	Associated kinase of Tb14-3-3	640
Tb927.11.5500		*	2	6.2	Mitochondrial SSU ribosomal protein, putative	812
Tb927.1.3410			2	6.2	hypothetical protein, conserved	437
Tb927.11.1820		*	2	6.4	translation initiation factor eIF2B delta subunit, putative	628
Tb927.10.8160			2	6.5	hypothetical protein, conserved	107
Tb927.5.2150			2	6.6	hypothetical protein, conserved	529
Tb927.3.1910			2	6.6	Histone RNA hairpin-binding protein RNA-binding domain containing protein, putative	591
Tb927.11.6990			2	6.7	serine/threonine protein kinase, putative	608
Tb927.3.1350			2	6.7	hypothetical protein, conserved	786
Tb927.10.5250			2	6.7	zinc finger protein family member, putative	655
Tb927.8.8050			2	6.8	Nucleoporin	739
Tb927.5.4040			2	6.9	hypothetical protein, conserved	817
Tb927.10.1510			2	7.1	CCR4-NOT transcription complex subunit 1	2326
Tb927.2.820			2	7.2	retrotransposon hot spot protein (RHS, pseudogene), putative	527
Tb927.10.11600			2	7.3	hypothetical protein, conserved. HHpred: RNA binding protein. SR	599
Tb927.11.500			2	7.3	RNA-binding protein, UBP1	219
Tb927.3.2830			2	7.4	brix domain containing protein, putative	364
Tb927.10.5610		*	2	7.4	40S ribosomal protein S9, putative	190
Tb927.9.1980		*	2	7.5	hypothetical protein, conserved	692
Tb927.7.5150			2	7.7	hypothetical protein, conserved	1454
Tb927.10.15250			2	7.8	paraflagellar rod component, putative	485
Tb927.11.10820			2	7.8	Casein kinase II subunit beta, putative	294
Tb927.10.13230			2	7.9	hypothetical protein, conserved	456
Tb927.9.2650			2	8.1	Present in the outer mitochondrial membrane proteome 2	606
Tb927.8.7260			2	8.1	kinetoplast-associated protein, putative	1028
Tb927.8.2600			2	8.2	WD domain, G-beta repeat/BING4CT (NUC141) domain containing protein, putative	646
Tb927.7.6090			2	8.3	eukaryotic translation initiation factor 3 subunit a	762
Tb927.10.15660			2	8.5	hypothetical protein, conserved	779
Tb927.4.1300			2	8.6	amidinotransferase, putative	374
Tb927.10.2290		*	2	8.7	chaperone protein DNAj, putative	416
Tb927.11.12890			2	8.9	hypothetical protein, conserved (pseudogene)	1251
Tb927.7.710		*	2	8.9	heat shock 70 kDa protein, putative	639
Tb927.8.1690			2	9	serine/threonine-protein kinase, putative	659
Tb927.11.1430			2	9.2	Repeat of unknown function (DUF1126)/EF-hand domain pair, putative	752
Tb927.10.10010		*	2	9.3	mRNA turnover protein 4 homolog, putative	226
Tb927.11.3400			2	9.6	hypothetical protein, conserved	312
Tb927.11.7470			2	9.7	hypothetical protein, conserved	247
Tb927.8.3560			2	9.7	DNA repair and recombination helicase protein PIF5	928
Tb927.10.13740			2	9.8	synaptotagmin, putative	594
Tb927.10.10850			2	9.9	Protein argonaute-1	903
Tb927.9.15090			2	10	cytosolic coat protein, putative	219
Tb927.9.14410		*	2	10.2	RNA re-capping enzyme, cytoplasmic	362
Tb927.9.8850		*	2	10.4	actin A	376
Tb927.10.12840		*	2	10.5	mitochondrial carrier protein	304
Tb927.10.14930			2	10.5	Zinc finger CCCH domain-containing protein 39	285
Tb927.10.15220			2	10.8	hypothetical protein, conserved	194
Tb927.3.5020			2	10.9	Flagellar Member 6	1413
Tb927.8.7480			2	10.9	hypothetical protein, conserved	635
Tb927.11.8270			2	10.9	hypothetical protein, conserved	805
Tb927.11.7240			2	11	nexin-dynein regulatory complex 2	507
Tb927.11.2340			2	11	hypothetical protein, conserved	528
Tb927.11.15990			2	11.2	nucleoporin Nup109	1001
Tb927.11.1050		*	2	11.2	ribosome production factor 1, putative	331
Tb927.4.2040		*	2	11.6	ALBA-Domain Protein	190
Tb927.7.7450			2	12	GTP-binding protein, putative	601
Tb927.9.12200		*	2	12.2	60S ribosomal subunit protein L31, putative	188
Tb927.8.1990			2	12.4	peroxidoxin	226
Tb927.11.6660			2	12.9	Tex-like protein N-terminal domain/Helix-hairpin-helix motif containing protein, putative	935
Tb927.10.3930		*	2	12.9	40S ribosomal protein S3A, putative	256
Tb927.10.9910			2	12.9	PSP1 C-terminal conserved region, putative	449
Tb927.11.9610			2	12.9	eukaryotic translation initiation factor 3 subunit i	342
Tb927.8.4290		*	2	13.1	Ribosome biogenesis protein Nop16, putative	191
Tb927.3.3060			2	13.2	hypothetical protein, conserved	304
Tb927.9.8200			2	13.4	Pescadillo N-terminus/BRCA1 C Terminus (BRCT) domain containing protein, putative	658
Tb927.7.4910			2	13.6	hypothetical protein, conserved	369
Tb927.11.11230		*	2	13.8	60S ribosomal protein L14, putative	189
Tb927.9.13820			2	14.1	kinetoplastid membrane protein 11-3	92
Tb927.2.5240			2	14.1	PRP19-like protein, putative	509
Tb927.10.4880			2	14.3	hypothetical protein, conserved	224
Tb927.6.1500			2	14.5	alkyl-dihydroxyacetone phosphate synthase	613
Tb927.11.1850			2	14.7	hypothetical protein, conserved	495
Tb927.5.2140			2	14.8	regulator of nonsense transcripts 1	842
Tb927.5.2770			2	15	SET domain containing protein, putative	407
Tb927.9.14000		*	2	15.1	60S ribosomal protein L12, putative	219
Tb927.7.230		*	2	15.5	40S ribosomal protein S33, putative	103
Tb927.11.7140			2	16	cell cycle sequence binding phosphoprotein (RBP45), putative	313
Tb927.10.5300			2	16.1	eukaryotic translation initiation factor 6 (eIF-6), putative	248
Tb927.4.1860		*	2	16.2	ribosomal protein S19, putative	167
Tb927.7.7230			2	16.2	nitroreductase	320
Tb927.11.6620			2	16.4	nucleic acid binding protein, putative	422
Tb927.9.6070		*	2	18	40S ribosomal protein S3, putative	266
Tb927.3.2475			2	18.3	hypothetical protein	126
Tb927.10.6320			2	19.6	CBF/Mak21 family, putative	613
Tb927.10.14490			2	20	hypothetical protein, conserved	420
Tb927.6.5070		*	2	20.7	hypothetical protein, conserved	454
Tb927.11.13660			2	20.7	hypothetical protein, conserved	135
Tb927.11.8800			2	22.4	hypothetical protein, conserved	277
Tb927.8.5820			2	23	Las1-like, putative	378
Tb927.10.7670			2	27.3	Protein of unknown function (DUF2962), putative	242
Tb927.11.13930		*	2	38.9	U3 small nucleolar ribonucleoprotein protein IMP3, putative	226
Tb927.11.420			2	44.3	Fcf2 pre-rRNA processing, putative	174
